# Randomization based evaluation of distinct topological and cancer expression characteristics of mutually acting gene pairs

**DOI:** 10.1101/2024.10.09.617344

**Authors:** Ertuğrul Dalgıç, Muazzez Çelebi-Çınar, Merve Vural-Özdeniz, Özlen Konu

**Author notes:** Equal corresponding authors: ED and OK. Equal contribution (Muazzez Çelebi-Çınar, Merve Vural-Özdeniz).

## Abstract

Small scale molecular network patterns and motifs are crucial for systems level understanding of cellular information transduction. A subgroup of such patterns consists of only 2 molecules, which we named as mutually acting pairs. Using randomizations, we statistically explored such gene pair designs, i.e. mutually positive (PP) or negative (NN) and positive-negative (PN) pairs, in two comprehensive and distinct large-scale molecular networks from literature; the human protein signaling network (PSN) and the human gene regulatory network (GRN). While the numbers of NN and PN pairs were significantly higher, the number of PP pairs was significantly lower than randomly expected values. Genes participating in mutual pairs were more connected than other genes. The connectivity of mutual gene pairs differed between the two networks. NN genes were more connected than PP and PN in GRN for all types of degree values, including in, out, positive or negative connections, but less connected for in-degree and more connected for out-degree values in PSN. They also had significantly high number of intersections with each other and PN pairs than randomly expected values, indicating potential cooperative mechanisms. The three mutual interaction designs we examined had distinct RNA and protein expression correlation characteristics. NN protein pairs were uniquely over-represented across normal tissue samples, whose negative correlations were lost across cancer tissue samples. PP and PN pairs showed non-random positive RNA or protein expression correlation across normal or cancer tissue samples. Moreover, we developed an online tool, i.e., MGPNet, for further user specific analysis of mutual gene pairs. For example, we identified SNCA with significantly enriched negatively correlated NN pairs with ubiquitin-proteasome members only in normal tissues. Unique non-random characteristics of mutual gene/protein pairs identified in two different comprehensive human molecular networks could provide valuable information for a better understanding of molecular design principles between normal and cancer states.
