## Supplementary Table 3 for "Randomization based evaluation of distinct topological and cancer expression characteristics of mutually acting gene pairs"

Gene1	Gene2	Network	Mutual_type	Normal_RNA_Cor	Normal_RNA_pvalue	Normal_RNA_FDR	Tumor_RNA_Cor	Tumor_RNA_pvalue	Tumor_RNA_FDR	Diff_RNA_cor	Normal_Protein_Cor	Normal_Protein_pvalue	Normal_Protein_FDR	Tumor_Protein_Cor	Tumor_Protein_pvalue	Tumor_Protein_FDR	Diff_Protein_cor
BCL2	PMAIP1	PSN	NN	0.4959	0.0011	0.004	-0.2831	0.2129	0.5718	-0.779	-0.3859	0.0062	0.0381	0.063	0.8103	0.9306	0.4489
RAD23B	SNCA	PSN	NN	0.4061	0.0093	0.0229	-0.1468	0.524	0.7817	-0.5529	-0.3462	0.0159	0.0808	-0.409	0.1031	0.6677	-0.0628
SNCA	PSMA5	PSN	NN	0.1982	0.2202	0.2771	-0.5935	0.0054	0.0611	-0.7917	-0.3375	0.019	0.0906	-0.1795	0.4906	0.7953	0.158
SNCA	HSPB1	PSN	NN	0.3908	0.0132	0.0304	0.0117	0.9618	0.9671	-0.3791	-0.3338	0.0204	0.0906	0.2042	0.4317	0.7645	0.5381
UBE3A	SNCA	PSN	NN	0.3606	0.0223	0.0471	0.2584	0.2569	0.6151	-0.1022	-0.3214	0.0259	0.1115	0.2049	0.4302	0.7645	0.5263
FGF2	THBS1	PSN	NN	0.515	7e-04	0.0026	0.0221	0.9258	0.9566	-0.4929	-0.3064	0.0342	0.1426	-0.2718	0.2914	0.7645	0.0347
SNCA	PSMD9	PSN	NN	0.2008	0.214	0.2713	0.5351	0.0137	0.125	0.3342	-0.3021	0.0413	0.159	-0.1537	0.556	0.7953	0.1485
TP53	NR3C1	PSN	NN	0.5582	2e-04	8e-04	-0.6143	0.0037	0.0449	-11.725	-0.2832	0.0486	0.1707	-0.0658	0.802	0.9306	0.2175
MYLK	PAK1	PSN	NN	0.3669	0.0199	0.0442	0.1013	0.6614	0.8793	-0.2656	-0.2824	0.0493	0.1707	-0.0256	0.9223	0.9756	0.2568
SNCA	PSMA6	PSN	NN	0.2904	0.069	0.1062	0.1403	0.5428	0.7966	-0.1502	-0.2678	0.0658	0.2122	-0.1537	0.556	0.7953	0.1141
PSMB8	SNCA	PSN	NN	-0.0076	0.9634	0.9634	-0.3662	0.1032	0.4225	-0.3586	-0.2661	0.0675	0.2131	0.0256	0.9224	0.9756	0.2917
PSMB7	SNCA	PSN	NN	0.3606	0.0228	0.0478	0.1208	0.6008	0.8477	-0.2398	-0.2602	0.0741	0.226	0.3577	0.1587	0.6677	0.6178
CCNE1	CDKN1A	PSN	NN	0.1706	0.2925	0.3582	-0.1169	0.6127	0.8559	-0.2875	-0.2366	0.1017	0.2673	0.2686	0.2972	0.7645	0.5052
PSMD2	SNCA	PSN	NN	0.3193	0.0451	0.0804	0.2273	0.3203	0.6708	-0.0921	-0.227	0.1207	0.2906	0.409	0.1031	0.6677	0.636
FN1	IL6	PSN	NN	0.456	0.004	0.0109	0.074	0.7497	0.9005	-0.382	-0.227	0.1168	0.2859	-0.3046	0.2345	0.7423	-0.0776
SNCA	PSMB3	PSN	NN	0.2471	0.1241	0.1667	-0.6221	0.0032	0.0416	-0.8692	-0.224	0.1301	0.2944	0.2552	0.323	0.7645	0.4792
SNCA	PSMB6	PSN	NN	0.2636	0.1003	0.1422	0.226	0.3231	0.6708	-0.0376	-0.22	0.133	0.295	0.1533	0.557	0.7953	0.3733
PSMD6	SNCA	PSN	NN	0.3115	0.0504	0.0854	0.1727	0.4523	0.7612	-0.1387	-0.2156	0.141	0.3017	-0.2831	0.2709	0.7466	-0.0675
SNCA	TRIP12	PSN	NN	0.2607	0.1042	0.1454	0.2169	0.3434	0.6778	-0.0438	-0.2151	0.1466	0.3017	0.3062	0.232	0.7423	0.5212
SNCA	PSMA4	PSN	NN	0.1949	0.2272	0.284	-0.1844	0.4218	0.7382	-0.3793	-0.2144	0.1434	0.3017	-0.2812	0.2743	0.7466	-0.0668
SNCA	IDE	PSN	NN	0.1436	0.3767	0.4461	-0.4662	0.0346	0.2233	-0.6098	-0.2128	0.1465	0.3017	-0.4095	0.1026	0.6677	-0.1967
SNCA	PSMB2	PSN	NN	0.5091	8e-04	0.003	-0.3286	0.1459	0.4818	-0.8376	-0.2102	0.1515	0.3073	-0.2556	0.322	0.7645	-0.0454
PSMC5	SNCA	PSN	NN	0.344	0.0297	0.0588	0.1857	0.4185	0.7382	-0.1583	-0.1892	0.1978	0.3696	0.2817	0.2733	0.7466	0.4709
SNCA	EXOC6B	PSN	NN	0.545	3e-04	0.0012	0.5234	0.0162	0.125	-0.0216	-0.1862	0.2052	0.3783	0.0511	0.8455	0.9563	0.2373
GATA1	STAT3	PSN	NN	0.0325	0.867	0.8867	0.6286	0.0028	0.0396	0.596	-0.1786	0.2246	0.4037	-0.0117	0.9645	0.9846	0.1669
PSMA1	SNCA	PSN	NN	0.4448	0.0044	0.0117	-0.2805	0.2173	0.5718	-0.7254	-0.176	0.2316	0.411	0.1027	0.6949	0.8806	0.2787
SNCA	PSMA2	PSN	NN	0.0296	0.8557	0.8801	-0.1688	0.4627	0.7612	-0.1985	-0.1736	0.2379	0.4149	-0.0255	0.9225	0.9756	0.1481
UCHL5	SNCA	PSN	NN	0.257	0.1094	0.1515	-0.3052	0.1782	0.5147	-0.5622	-0.1729	0.2399	0.4149	0.3574	0.159	0.6677	0.5303
PSMC1	SNCA	PSN	NN	0.3905	0.0127	0.0298	0.0494	0.8324	0.9181	-0.3412	-0.172	0.2425	0.4149	0.1028	0.6947	0.8806	0.2747
CYP1A1	AHR	PSN	NN	0.0868	0.6732	0.7365	-0.3091	0.1725	0.5063	-0.3959	-0.156	0.2846	0.4643	0.3745	0.1386	0.6677	0.5305
PSMF1	SNCA	PSN	NN	0.2936	0.0663	0.1056	-0.3169	0.1615	0.4818	-0.6105	-0.1466	0.3201	0.505	-0.0767	0.7699	0.9134	0.0699
SNCA	PSMB1	PSN	NN	0.2976	0.0626	0.1008	-0.2766	0.2239	0.5718	-0.5742	-0.1448	0.326	0.5057	-0.1538	0.5557	0.7953	-0.0089
SNCA	PSME1	PSN	NN	0.1131	0.487	0.5619	-0.5221	0.0165	0.125	-0.6352	-0.1444	0.3276	0.5057	-0.1534	0.5567	0.7953	-0.009
BRAF	CDKN1B	PSN	NN	0.6515	0	0	0.1104	0.6328	0.866	-0.5411	-0.1392	0.3401	0.5157	0.167	0.5218	0.7953	0.3062
CDT1	GMNN	PSN	NN	0.4674	0.0031	0.0093	0.6519	0.0018	0.0322	0.1846	-0.138	0.3442	0.5157	0.215	0.4074	0.7645	0.353
PSMD8	SNCA	PSN	NN	0.1918	0.2359	0.2928	0.3208	0.1562	0.4818	0.129	-0.132	0.3711	0.5378	0.0256	0.9223	0.9756	0.1576
PSMB9	SNCA	PSN	NN	0.1356	0.4042	0.4756	-0.3377	0.1346	0.4731	-0.4732	-0.1239	0.4119	0.5849	-0.3066	0.2314	0.7423	-0.1826
PSMA7	SNCA	PSN	NN	0.3118	0.0506	0.0854	-0.2247	0.326	0.6708	-0.5365	-0.118	0.4243	0.5965	-0.3069	0.2308	0.7423	-0.1889
CFTR	MCC	PSN	NN	-0.3939	0.0313	0.0612	-0.4584	0.038	0.2233	-0.0645	-0.1103	0.4507	0.6213	-0.2237	0.3882	0.7645	-0.1134
PAAF1	SNCA	PSN	NN	0.4262	0.0061	0.0157	0.1481	0.5203	0.7817	-0.2782	-0.1069	0.4695	0.6411	0.0511	0.8457	0.9563	0.158
SNCA	PSMA3	PSN	NN	0.226	0.1609	0.2098	-0.4234	0.0571	0.2969	-0.6494	-0.1012	0.4937	0.6639	-0.4098	0.1024	0.6677	-0.3086
TP53	BCL2	PSN	NN	0.7036	0	0	-0.3013	0.184	0.5232	-10.049	-0.0987	0.4999	0.6639	-0.3764	0.1365	0.6677	-0.2777
EGFR	PTPN1	PSN	NN	0.2303	0.1584	0.2081	0.1247	0.589	0.8477	-0.1056	-0.087	0.552	0.7082	0.0645	0.8059	0.9306	0.1515
RHOA	CDKN1B	PSN	NN	0.6547	0	0	0.461	0.0368	0.2233	-0.1937	-0.0827	0.5721	0.7253	0.4477	0.0715	0.6677	0.5304
SNCA	PSMD10	PSN	NN	0.4689	0.0023	0.0069	0.0519	0.8236	0.914	-0.417	-0.0794	0.5919	0.7438	0.2967	0.2474	0.7423	0.3761
SNCA	UBR1	PSN	NN	0.4499	0.0036	0.0101	0.2299	0.3147	0.6708	-0.22	-0.076	0.6077	0.7504	0.0256	0.9223	0.9756	0.1016
GATA3	TBX21	PSN	NN	0.1526	0.3604	0.4296	0.2468	0.2796	0.642	0.0942	-0.0756	0.6057	0.7504	0.0862	0.7423	0.9032	0.1617
SLC10A2	SNCA	PSN	NN	0.083	0.8084	0.8411	-0.1937	0.4001	0.7139	-0.2767	-0.068	0.6535	0.7669	-0.1041	0.691	0.8806	-0.0361
SNCA	PSMB10	PSN	NN	0.0752	0.6445	0.7117	-0.4208	0.0588	0.2971	-0.496	-0.0599	0.6857	0.7789	-0.2042	0.4317	0.7645	-0.1443
ADRM1	SNCA	PSN	NN	0.2478	0.1232	0.1667	-0.2299	0.3147	0.6708	-0.4776	-0.0542	0.7177	0.8001	0.206	0.4276	0.7645	0.2602
TP53	GLI1	PSN	NN	0.2869	0.0807	0.12	0.1987	0.3862	0.7016	-0.0882	-0.041	0.7795	0.8449	-0.1306	0.6173	0.842	-0.0896
TNF	TRADD	PSN	NN	0.0696	0.7097	0.7522	-0.1494	0.5166	0.7817	-0.219	-0.0267	0.8552	0.9092	0.6932	0.002	0.0915	0.7199
SNCA	PSMB4	PSN	NN	0.3668	0.0205	0.0444	-0.1052	0.6491	0.875	-0.472	-0.026	0.8621	0.9092	-0.2046	0.4308	0.7645	-0.1786
PSME4	SNCA	PSN	NN	0.3575	0.0235	0.0486	-0.0896	0.6987	0.8793	-0.4471	-0.0241	0.8708	0.9092	0.3834	0.1287	0.6677	0.4075
SNCA	PSMD3	PSN	NN	0.3466	0.0285	0.0569	-0.0273	0.9079	0.9526	-0.3739	-0.0056	0.9703	0.9897	0.3066	0.2314	0.7423	0.3121
HGF	MAPK1	PSN	NN	0.4501	0.0036	0.0101	0.3351	0.1378	0.4731	-0.1151	-0.002	0.9891	0.9897	0.0437	0.8676	0.9662	0.0458
UBXN1	SNCA	PSN	NN	0.3283	0.0391	0.0719	0.1675	0.4662	0.7612	-0.1608	-0.002	0.9896	0.9897	-0.2556	0.322	0.7645	-0.2537
SNCA	POMP	PSN	NN	0.2353	0.1436	0.1915	-0.3468	0.1239	0.462	-0.582	0.0019	0.9897	0.9897	0.0767	0.7697	0.9134	0.0748
PSMC2	SNCA	PSN	NN	0.3377	0.0331	0.0633	0.1571	0.4947	0.7621	-0.1806	0.004	0.9787	0.9897	0	1	1	-0.004
ETS1	GFI1	PSN	NN	0.4795	0.002	0.0063	0.3182	0.1597	0.4818	-0.1613	0.0102	0.9451	0.9796	-0.2832	0.2707	0.7466	-0.2934
TP53	BCL2L1	PSN	NN	0.2917	0.0678	0.106	-0.1636	0.4768	0.7612	-0.4554	0.0245	0.8686	0.9092	0.6834	0.0025	0.0915	0.6589
SNCA	PSMD13	PSN	NN	0.3966	0.0113	0.0271	-0.1156	0.6167	0.8559	-0.5122	0.0335	0.8231	0.8855	0.3579	0.1584	0.6677	0.3244
PSMC3	SNCA	PSN	NN	0.5216	6e-04	0.0022	0.0545	0.8148	0.914	-0.467	0.0427	0.7731	0.8444	0.1532	0.5572	0.7953	0.1105
PSMD14	SNCA	PSN	NN	0.3	0.0604	0.0988	-0.0221	0.9258	0.9566	-0.3221	0.0515	0.7279	0.8013	0.2815	0.2736	0.7466	0.23
SNCA	UBQLN1	PSN	NN	0.4263	0.0065	0.0165	0.1766	0.442	0.7589	-0.2496	0.0534	0.7212	0.8001	0.2556	0.322	0.7645	0.2022
SNCA	PSMC4	PSN	NN	0.3159	0.0471	0.083	-0.1143	0.6207	0.8559	-0.4302	0.0561	0.7051	0.7947	0.1799	0.4895	0.7953	0.1239
STRAP	SMAD2	PSN	NN	0.7497	0	0	0.1805	0.4319	0.7485	-0.5691	0.0603	0.6804	0.7789	0.0765	0.7704	0.9134	0.0161
HSPB6	HSPB1	PSN	NN	0.5948	1e-04	3e-04	-0.374	0.0956	0.4144	-0.9688	0.0604	0.6799	0.7789	0.2042	0.4317	0.7645	0.1438
MCL1	BBC3	PSN	NN	0.2491	0.1212	0.1652	-0.0403	0.8633	0.9243	-0.2893	0.0605	0.6797	0.7789	0.1735	0.5055	0.7953	0.113
CDKN1B	CCNE2	PSN	NN	0.3904	0.0128	0.0298	0.5338	0.0139	0.125	0.1434	0.0667	0.649	0.7669	0.0961	0.7136	0.8842	0.0295
SNCA	PSMD7	PSN	NN	0.4056	0.0094	0.0229	0.0532	0.8192	0.914	-0.3524	0.0681	0.6458	0.7669	0.3071	0.2305	0.7423	0.2391
XIAP	CASP3	PSN	NN	0.451	0.0035	0.0101	0.0701	0.7626	0.9005	-0.3808	0.072	0.6266	0.7541	-0.1227	0.639	0.8539	-0.1947
SNCA	PSMD12	PSN	NN	0.297	0.0627	0.1008	-0.0922	0.6904	0.8793	-0.3892	0.073	0.6218	0.7541	-0.2044	0.4314	0.7645	-0.2774
TGFBR1	SMAD2	PSN	NN	0.6988	0	0	0.4026	0.0715	0.3336	-0.2962	0.0736	0.6151	0.753	-0.1563	0.549	0.7953	-0.23
PSMC6	SNCA	PSN	NN	0.4763	0.0019	0.0062	-0.0688	0.7669	0.9005	-0.5451	0.0876	0.5536	0.7082	-0.2585	0.3164	0.7645	-0.3461
SNCA	PSMD5	PSN	NN	0.4965	0.0011	0.004	-0.2714	0.233	0.5788	-0.7679	0.0936	0.527	0.6866	0.1534	0.5567	0.7953	0.0598
LCK	PAG1	PSN	NN	0.6814	0	0	0.374	0.0956	0.4144	-0.3074	0.0986	0.5002	0.6639	0.3109	0.2245	0.7423	0.2123
NR3C1	RELA	PSN	NN	0.7479	0	0	-0.3351	0.1378	0.4731	-1.083	0.1113	0.4465	0.6213	-0.1171	0.6545	0.8659	-0.2284
SPI1	GATA1	PSN	NN	0.3998	0.0317	0.0613	0.5273	0.0153	0.125	0.1275	0.128	0.3807	0.546	0.2059	0.4279	0.7645	0.0778
BCL2L2	BAD	PSN	NN	0.5957	1e-04	3e-04	0.1987	0.3862	0.7016	-0.397	0.1334	0.3661	0.5359	0.3705	0.1433	0.6677	0.2371
UBE3C	SNCA	PSN	NN	0.3348	0.0347	0.0658	0.0896	0.6987	0.8793	-0.2452	0.1358	0.3576	0.5289	0	1	1	-0.1358
SNCA	PSMD1	PSN	NN	0.3246	0.0415	0.0755	-0.0208	0.9303	0.9566	-0.3454	0.1393	0.345	0.5157	0.3868	0.1251	0.6677	0.2475
GATA1	MYB	PSN	NN	-0.02	0.9194	0.9245	0.0429	0.8545	0.9243	0.0629	0.1459	0.3171	0.505	-0.1301	0.6186	0.842	-0.276
SNCA	PSMD4	PSN	NN	0.3118	0.0506	0.0854	-0.2169	0.3434	0.6778	-0.5287	0.1566	0.2878	0.4643	0.4082	0.1038	0.6677	0.2516
MAPK1	MET	PSN	NN	0.2784	0.082	0.12	0.0688	0.7669	0.9005	-0.2095	0.1596	0.2734	0.4514	0.1741	0.5039	0.7953	0.0145
TFDP1	CDKN2A	PSN	NN	0.1662	0.3255	0.3959	0.5247	0.0159	0.125	0.3585	0.1674	0.2661	0.4446	0.0227	0.931	0.9774	-0.1447
PTPN1	INSR	PSN	NN	-0.0322	0.8435	0.8725	-0.2831	0.2129	0.5718	-0.2509	0.1698	0.2539	0.4293	-0.3986	0.113	0.6677	-0.5684
E2F1	CDKN2A	PSN	NN	0.3037	0.0677	0.106	0.4247	0.0563	0.2969	0.121	0.1842	0.2205	0.4014	0.2611	0.3115	0.7645	0.0769
DIABLO	BIRC3	PSN	NN	0.1525	0.3475	0.4171	-0.1987	0.3862	0.7016	-0.3512	0.1891	0.1931	0.3656	0.1444	0.5802	0.8046	-0.0447
PSMB5	SNCA	PSN	NN	0.2912	0.0683	0.106	0.0857	0.7114	0.8793	-0.2055	0.1985	0.1761	0.338	0.3775	0.1352	0.6677	0.179
PIK3CA	PTEN	PSN	NN	0.8382	0	0	0.6299	0.0028	0.0396	-0.2084	0.2002	0.1679	0.3311	0.0958	0.7147	0.8842	-0.1044
ADM	CALCA	PSN	NN	0.1961	0.4074	0.4762	-0.3245	0.1512	0.4818	-0.5206	0.2023	0.1633	0.3266	-0.1277	0.6252	0.8431	-0.3301
CDKN2A	RB1	PSN	NN	0.2747	0.0998	0.1422	0.1571	0.4947	0.7621	-0.1176	0.2044	0.173	0.3364	-0.0677	0.7962	0.9306	-0.2722
ZBTB17	HCFC1	PSN	NN	0.8528	0	0	0.2312	0.3119	0.6708	-0.6217	0.2182	0.1452	0.3017	-0.0172	0.9476	0.9774	-0.2354
MDM2	CCNA2	PSN	NN	0.4158	0.0085	0.0212	-0.0156	0.9483	0.9671	-0.4314	0.2207	0.1275	0.2944	0.0162	0.9508	0.9774	-0.2045
BCL2L2	BCL2L11	PSN	NN	0.2112	0.1908	0.2436	0.226	0.3231	0.6708	0.0148	0.223	0.1277	0.2944	0.1561	0.5496	0.7953	-0.0668
MDM2	CDKN2A	PSN	NN	-0.0221	0.8965	0.9066	-0.0883	0.7029	0.8793	-0.0662	0.2262	0.1306	0.2944	0.1591	0.542	0.7953	-0.0671
BCL2	CASP3	PSN	NN	0.4451	0.004	0.0109	-0.4338	0.0508	0.2889	-0.8789	0.2294	0.1168	0.2859	-0.1895	0.4662	0.7953	-0.4189
ADH1A	CDH2	PSN	NN	0.2703	0.1816	0.2335	0.361	0.1079	0.4267	0.0907	0.2308	0.1106	0.2856	0.4173	0.0956	0.6677	0.1865
BCL2L11	BCL2L1	PSN	NN	0.434	0.0051	0.0134	0.0468	0.8412	0.9223	-0.3873	0.2319	0.1127	0.2857	0.0389	0.8821	0.9749	-0.193
IL2RG	LCK	PSN	NN	0.8741	0	0	0.8792	0	2e-04	0.0051	0.2374	0.1005	0.2673	-0.1791	0.4915	0.7953	-0.4165
PRKAB1	MAPK3	PSN	NN	0.5649	1e-04	7e-04	0.4182	0.0605	0.2974	-0.1467	0.2385	0.0989	0.2673	0.1493	0.5673	0.8019	-0.0891
RELA	NFKBIA	PSN	NN	0.699	0	0	0.1688	0.4627	0.7612	-0.5302	0.2424	0.0933	0.2598	0.2982	0.245	0.7423	0.0558
STRAP	SMAD3	PSN	NN	0.3852	0.0146	0.0334	0.0831	0.7198	0.8793	-0.3021	0.2496	0.0837	0.2376	0.231	0.3725	0.7645	-0.0187
CCND1	RB1	PSN	NN	0.332	0.0364	0.0682	0.1571	0.4947	0.7621	-0.1749	0.2544	0.0778	0.2301	0.2438	0.3456	0.7645	-0.0105
BCL2	BCL2L11	PSN	NN	0.6537	0	0	0.1662	0.4697	0.7612	-0.4875	0.2569	0.0748	0.226	-0.4066	0.1053	0.6677	-0.6635
PIK3CG	PTPN11	PSN	NN	0.2784	0.082	0.12	0.4286	0.0539	0.2969	0.1502	0.2665	0.0803	0.2327	-0.2268	0.3814	0.7645	-0.4933
BCL2L11	MCL1	PSN	NN	0.5655	1e-04	7e-04	0.4597	0.0374	0.2233	-0.1057	0.2706	0.06	0.1983	0.3792	0.1334	0.6677	0.1086
MAPK3	MET	PSN	NN	0.3659	0.0202	0.0444	0.1208	0.6008	0.8477	-0.2451	0.2722	0.0585	0.1978	0.1741	0.5039	0.7953	-0.0981
CD86	CD8A	PSN	NN	0.6595	0	0	0.5831	0.0064	0.0687	-0.0764	0.2912	0.0446	0.1641	0.3577	0.1587	0.6677	0.0665
PPP1R1B	PPP2R5D	PSN	NN	0.0713	0.6751	0.7365	0.3182	0.1597	0.4818	0.2469	0.2937	0.0451	0.1641	0.0858	0.7434	0.9032	-0.208
BCL2L1	BAD	PSN	NN	0.4502	0.0036	0.0101	0.1597	0.4875	0.7621	-0.2905	0.2955	0.0414	0.159	0.2983	0.2448	0.7423	0.0028
IGF1R	CTNNB1	PSN	NN	0.658	0	0	0.1078	0.6409	0.8705	-0.5502	0.3017	0.0351	0.1426	0.1452	0.5782	0.8046	-0.1565
CTNNB1	CDC42	PSN	NN	0.561	2e-04	8e-04	0.2221	0.3317	0.6708	-0.339	0.334	0.0203	0.0906	0.2519	0.3294	0.7645	-0.0821
SMAD7	TGFBR1	PSN	NN	0.6038	0	2e-04	0.5052	0.0209	0.1519	-0.0986	0.3429	0.0159	0.0808	0.246	0.3413	0.7645	-0.0969
B2M	CD86	PSN	NN	0.7911	0	0	0.2766	0.2239	0.5718	-0.5145	0.3517	0.0142	0.0778	0.1877	0.4707	0.7953	-0.164
MAPK3	HGF	PSN	NN	0.3013	0.0589	0.0972	0.2468	0.2796	0.642	-0.0545	0.3527	0.0129	0.0735	0.0437	0.8676	0.9662	-0.3089
TGFBR1	FKBP1A	PSN	NN	0.639	0	1e-04	0.0857	0.7114	0.8793	-0.5532	0.3596	0.0112	0.066	0.3141	0.2195	0.7423	-0.0455
CDKN1A	MYC	PSN	NN	0.5227	5e-04	0.0022	0.1377	0.5503	0.8013	-0.385	0.3922	0.0053	0.0353	0.2153	0.4067	0.7645	-0.177
CD28	B2M	PSN	NN	0.8014	0	0	0.0117	0.9618	0.9671	-0.7897	0.3949	0.0055	0.0353	0.4095	0.1026	0.6677	0.0146
CTNND1	MET	PSN	NN	0.5654	1e-04	7e-04	0.2455	0.2822	0.642	-0.3199	0.3954	0.0049	0.0353	0.4104	0.1018	0.6677	0.0149
SNCA	PSMD11	PSN	NN	0.3547	0.0247	0.05	-0.0922	0.6904	0.8793	-0.4469	0.4173	0.0039	0.0315	0.4427	0.0752	0.6677	0.0254
NFE2L2	KEAP1	PSN	NN	0.4735	0.002	0.0063	0.3247	0.151	0.4818	-0.1488	0.4294	0.0021	0.0184	0.225	0.3854	0.7645	-0.2044
RUNX1	CDK6	PSN	NN	0.5569	2e-04	8e-04	0.213	0.3523	0.6807	-0.3439	0.4325	0.0019	0.0181	0.2323	0.3696	0.7645	-0.2002
MYC	CEBPA	PSN	NN	0.3121	0.0499	0.0854	0.4584	0.038	0.2233	0.1463	0.4449	0.0015	0.0155	0.4723	0.0556	0.6677	0.0274
SMAD3	TGFBR1	PSN	NN	0.5084	8e-04	0.003	0.3688	0.1006	0.4225	-0.1395	0.4464	0.0013	0.0143	-0.4496	0.0702	0.6677	-0.8959
MET	CTNNB1	PSN	NN	0.4939	0.0012	0.0042	-0.0403	0.8633	0.9243	-0.5341	0.4486	0.0012	0.0143	0.2098	0.419	0.7645	-0.2388
SPI1	PAX5	PSN	NN	0.4937	0.0048	0.0126	0.2156	0.3463	0.6778	-0.2781	0.4569	0.001	0.0125	0.6592	0.004	0.1174	0.2024
CD80	B2M	PSN	NN	0.7193	0	0	0.2234	0.3288	0.6708	-0.4959	0.4621	8e-04	0.0118	0.0333	0.899	0.9756	-0.4288
BCL2L1	PMAIP1	PSN	NN	0.5191	6e-04	0.0023	-0.2039	0.3736	0.7011	-0.723	0.4733	7e-04	0.0107	0.5899	0.0127	0.3107	0.1166
HTRA2	BIRC6	PSN	NN	0.6258	0	1e-04	-0.226	0.3231	0.6708	-0.8518	0.5097	2e-04	0.0033	0.4729	0.0552	0.6677	-0.0367
CDKN1C	CDK2	PSN	NN	-0.065	0.6901	0.7394	0.0831	0.7198	0.8793	0.1481	0.5171	1e-04	0.0029	0.008	0.9757	0.9891	-0.5091
CDKN1A	CDK2	PSN	NN	0.2809	0.0791	0.1187	0.0688	0.7669	0.9005	-0.2121	0.5793	0	3e-04	0.2064	0.4268	0.7645	-0.3729
CD8A	CD80	PSN	NN	0.5378	0.0018	0.0061	0.787	0	0.0019	0.2492	0.7368	0	0	0.5762	0.0155	0.325	-0.1605
CD28	CD8A	PSN	NN	0.7018	0	0	0.7896	0	0.0019	0.0878	0.8141	0	0	1	0	0	0.1859
EDN1	NPPC	PSN	NN	-0.0889	0.6283	0.6981	-0.0883	0.7029	0.8793	6e-04	NA	NA	NA	NA	NA	NA	NA
GHRH	SST	PSN	NN	0.4823	0.1123	0.1543	0.0874	0.7063	0.8793	-0.3949	NA	NA	NA	NA	NA	NA	NA
HLA-A	CD28	PSN	NN	0.3335	0.038	0.0705	0.0922	0.6904	0.8793	-0.2413	NA	NA	NA	NA	NA	NA	NA
SERPINE1	KLK2	PSN	NN	-0.0535	0.7566	0.7918	-0.1221	0.598	0.8477	-0.0686	NA	NA	NA	NA	NA	NA	NA
LEPR	SOCS3	PSN	NN	0.4772	0.0019	0.0062	0.3558	0.1139	0.441	-0.1213	NA	NA	NA	NA	NA	NA	NA
IL1B	MYD88	PSN	NN	0.6172	0	2e-04	0.7481	1e-04	0.0067	0.1308	NA	NA	NA	NA	NA	NA	NA
IFNG	STAT6	PSN	NN	0.2445	0.1704	0.2206	0.0286	0.9034	0.9526	-0.2159	NA	NA	NA	NA	NA	NA	NA
CD80	HLA-A	PSN	NN	0.3142	0.0852	0.1237	0.0597	0.7973	0.914	-0.2544	NA	NA	NA	NA	NA	NA	NA
CD28	CD8B	PSN	NN	0.6468	0	1e-04	0.6519	0.0018	0.0322	0.0052	NA	NA	NA	NA	NA	NA	NA
MMP9	TIMP1	PSN	NN	0.0558	0.7392	0.7781	0.0584	0.8017	0.914	0.0026	NA	NA	NA	NA	NA	NA	NA
LCK	JAK3	PSN	NN	0.6872	1e-04	6e-04	0.7052	5e-04	0.0133	0.018	NA	NA	NA	NA	NA	NA	NA
CHEK1	DDB1	PSN	NN	0.311	0.0508	0.0854	-0.061	0.7929	0.914	-0.3721	NA	NA	NA	NA	NA	NA	NA
SIPA1	RAP1B	PSN	NN	0.8478	0	0	0.1558	0.4983	0.7621	-0.692	NA	NA	NA	NA	NA	NA	NA
C9	CD59	PSN	NN	-0.3	0.6833	0.7394	-0.0948	0.6826	0.8793	0.2052	NA	NA	NA	NA	NA	NA	NA
E2F3	CDKN2A	PSN	NN	0.1229	0.4688	0.5444	0.2701	0.2354	0.5788	0.1473	NA	NA	NA	NA	NA	NA	NA
BCL6	GH1	PSN	NN	-0.366	0.3326	0.4018	0.2941	0.1956	0.5477	0.6602	NA	NA	NA	NA	NA	NA	NA
SNCA	PSMB11	PSN	NN	NA	NA	NA	NA	NA	NA	NA	NA	NA	NA	NA	NA	NA	NA
TGFB1	FGFBP1	PSN	NN	0.1079	0.5922	0.6704	-0.0559	0.8098	0.914	-0.1638	NA	NA	NA	NA	NA	NA	NA
HLA-A	CD86	PSN	NN	0.2739	0.0872	0.1256	0.1416	0.539	0.7966	-0.1323	NA	NA	NA	NA	NA	NA	NA
IL1RAP	IL1R1	PSN	NN	0.5575	2e-04	8e-04	0.1675	0.4662	0.7612	-0.39	NA	NA	NA	NA	NA	NA	NA
TGFB1	HGF	PSN	NN	0.5698	1e-04	7e-04	0.2117	0.3553	0.6807	-0.3581	NA	NA	NA	NA	NA	NA	NA
SNCA	PSME2	PSN	NN	-0.0656	0.6877	0.7394	-0.6455	0.002	0.0334	-0.5799	NA	NA	NA	NA	NA	NA	NA
KCNN1	LTK	PSN	NN	-0.1463	0.6177	0.6906	0.0429	0.8545	0.9243	0.1892	NA	NA	NA	NA	NA	NA	NA
F3	SERPINC1	PSN	NN	-0.1482	0.5703	0.6497	-0.2494	0.2744	0.642	-0.1012	NA	NA	NA	NA	NA	NA	NA
EGF	TGFB1	PSN	NN	-0.7579	0	0	0.0117	0.9618	0.9671	0.7696	NA	NA	NA	NA	NA	NA	NA
SNCA	PSME3	PSN	NN	0.2895	0.0703	0.1073	-0.0065	0.9797	0.9797	-0.296	NA	NA	NA	NA	NA	NA	NA
FLI1	KLF1	PSN	NN	-0.4104	0.4925	0.5647	-0.0636	0.7842	0.914	0.3468	NA	NA	NA	NA	NA	NA	NA
SNCA	PSMA8	PSN	NN	-0.1047	0.7104	0.7522	-0.0261	0.9107	0.9526	0.0786	NA	NA	NA	NA	NA	NA	NA
AHRR	AHR	PSN	NN	0.3303	0.0429	0.0772	0.4	0.0735	0.3343	0.0697	NA	NA	NA	NA	NA	NA	NA
IL2	IL2RG	PSN	NN	0.4721	0.1034	0.1453	0.0742	0.7492	0.9005	-0.3979	NA	NA	NA	NA	NA	NA	NA
CD8B	CD80	PSN	NN	0.5843	6e-04	0.0022	0.7403	2e-04	0.0069	0.1559	NA	NA	NA	NA	NA	NA	NA
PDGFB	HIST1H1B	PSN	NN	NA	NA	NA	NA	NA	NA	NA	NA	NA	NA	NA	NA	NA	NA
RAP1A	SIPA1	PSN	NN	0.5891	1e-04	4e-04	0.1974	0.3893	0.7016	-0.3917	NA	NA	NA	NA	NA	NA	NA
ACHE	BCHE	PSN	NN	-0.1834	0.2771	0.3416	0.3649	0.1045	0.4225	0.5484	NA	NA	NA	NA	NA	NA	NA
TGFB3	TGFB2	PSN	NN	0.6437	0	1e-04	0.7	6e-04	0.0133	0.0563	NA	NA	NA	NA	NA	NA	NA
TGFB1	MST1R	PSN	NN	0.3662	0.0238	0.0486	0.2039	0.3736	0.7011	-0.1623	NA	NA	NA	NA	NA	NA	NA
TGFB1	TGFB3	PSN	NN	0.4746	0.002	0.0063	0.5455	0.0117	0.1183	0.0708	NA	NA	NA	NA	NA	NA	NA
IL27RA	IL2	PSN	NN	0.4182	0.155	0.2052	-0.1642	0.4768	0.7612	-0.5824	NA	NA	NA	NA	NA	NA	NA
CD8B	CD86	PSN	NN	0.6488	0	0	0.4078	0.0677	0.324	-0.241	NA	NA	NA	NA	NA	NA	NA
TSIX	XIST	PSN	NN	NA	NA	NA	NA	NA	NA	NA	NA	NA	NA	NA	NA	NA	NA
IL2RB	IL2RG	PSN	NN	0.8699	0	0	0.7338	2e-04	0.007	-0.1361	NA	NA	NA	NA	NA	NA	NA
ANGPT1	ANGPT2	PSN	NN	0.364	0.0209	0.0449	0.2753	0.2262	0.5718	-0.0887	NA	NA	NA	NA	NA	NA	NA
KLK3	AR	PSN	NN	0.0295	0.8817	0.8967	0.0335	0.8854	0.9423	0.004	NA	NA	NA	NA	NA	NA	NA
NPPA	NKX2-5	PSN	NN	NA	NA	NA	NA	NA	NA	NA	NA	NA	NA	NA	NA	NA	NA
ZHX2	AFP	PSN	NN	-0.8721	0.0539	0.0898	0.2761	0.2258	0.5718	11.481	NA	NA	NA	NA	NA	NA	NA
SNCA	SHFM1	PSN	NN	NA	NA	NA	NA	NA	NA	NA	NA	NA	NA	NA	NA	NA	NA
TGFB2	TGFB1	PSN	NN	0.289	0.0744	0.1125	0.3442	0.1269	0.462	0.0552	NA	NA	NA	NA	NA	NA	NA
TG	ACHE	PSN	NN	0.0888	0.6121	0.6887	0.0571	0.806	0.914	-0.0316	NA	NA	NA	NA	NA	NA	NA
PTPN1	EGF	PSN	NN	-0.6944	0	3e-04	0.3182	0.1597	0.4818	10.126	NA	NA	NA	NA	NA	NA	NA
FBXO43	CCNB1	PSN	NN	0.7023	0.016	0.0359	0.4779	0.0299	0.2091	-0.2244	NA	NA	NA	NA	NA	NA	NA
